# *Mimosa* species endemic to acidic soils in central Brazil are nodulated by a high diversity of *Paraburkholderia* genotypes, but widespread species are nodulated by *Paraburkholderia*, *Cupriavidus* or *Rhizobium* depending on soil characteristics

**DOI:** 10.1101/2024.06.11.598400

**Authors:** Luc Rouws, Alexandre Barauna, Chrizelle Beukes, Janaina R. C. Rouws, Sergio Miana de Faria, Eduardo Gross, Fabio Bueno dos Reis Junior, Marcelo F. Simon, Marta Maluk, David W. Odee, Stephanie Fordeyn, Gregory Kenicer, J. Peter W. Young, Veronica M. Reis, Jerri Zilli, Euan K. James

## Abstract

Neotropical Beta-rhizobia have a particular affinity to the large legume (*Fabaceae*) genus *Mimosa* and some of its relatives in the tribe Mimosae of the Caesalpinioideae subfamily. However, little is still known about the ecology of this interaction, especially the relationship between the rhizobia of “widespread” pan-tropical *Mimosa* species like *M. pudica* and the rhizobia that nodulate endemic *Mimosa* species that are very restricted in their habitats. The objective of this study was to examine the microsymbionts of *Mimosa* spp. and some other mimosoids in climates ranging from tropical to subtropical, humid to semi-arid, with varied soil characteristics and altitudes, with the aim of testing the hypothesis that widespread species have more cosmopolitan symbiont preferences than endemic ones. Nodules were sampled from more than 40 *Mimosa* spp. and related taxa in eleven Brazilian states, many endemics or biome-restricted, but particular attention was paid to sample nodules from the widespread species *M. pudica* at all locations. The *Mimosa* symbionts comprised 19 potential 16S rRNA and *recA* groups at the species level, with 16 belonging to the genus *Paraburkholderia*, including six lineages that may represent new species. The remaining genotypes consisted of 14 strains in two lineages of *Cupriavidus* that were mainly isolated from *M. pudica* growing at low altitudes, plus a single lineage of *Rhizobium* also from *M. pudica*. It is concluded that a high diversity of *Paraburkholderia* strains dominate as symbionts of *Mimosa* in the acidic soils of its main center of radiation in Central Brazil but that *Cupriavidus* and *Rhizobium* comprise a significant minority of symbionts of widespread *Mimosa* spp., especially *M. pudica*, in lowland or disturbed areas with less acidic soils. *Mimosa* symbiont diversity is thus driven either by edapho-climatic characteristics for widespread species and/or by co-evolution of the symbiotic partners for endemic species.
