## Supplementary Table S1 for "*Mimosa* species endemic to acidic soils in central Brazil are nodulated by a high diversity of *Paraburkholderia* genotypes, but widespread species are nodulated by *Paraburkholderia*, *Cupriavidus* or *Rhizobium* depending on soil characteristics"

### Sheet: Reference Strains
Table S1. Rhizobial and reference strains examined in this study, their geographical origins, host plants, and gene and genome sequence accession numbers. Genomes sequenced for this study are marked in yellow.
Species-Strain	16S rRNAa	recAa	nodCa	nifHa	Genome Assembly NCBI Acc No	Host symbiontb	country of originb	State or region (if known) of Brazil or other countriesb	Publicationb
Outgroups
Achromobacter xylosoxidans NBRC15126T	NR_113733.1	BCZG01000002.1
Alcaligenes faecalis NBRC13111T	AB680368.1	BDHG01000001.1
Bradyrhizobium diazoefficiens SEMIA5080	AF234889		ADOU02000005.1	ADOU02000002.1
Rhizobium leguminosarum bv. trifolii CCGM5			NAOO01000047.1	NAOO01000047.1
Sinorhizobium fredii USDA207			WITA01000248.1	WITA01000280.1
Cupriavidus
C. agavae ASC-9842T	HQ914245.1	SGXM01000001.1
C. alkaliphilus ASC-732T	HQ438078.1	FMAD01000002.1
C. basilensis RK1T	AJ002302.1
C. campinensis WS2T	AF312020.1	CAJPVH010000031.1
C. gilardii CIP105966T	EU024163.1	VZOV01000003.1
C. lacunae S23T	MG745916.1	QKWJ01000077.1
C. laharis 1263aT	AB054961.2	CAJZAI010000001.1
C. metallidurans CIP107179T	EU024161.1
C. nantongensis X1T	KU168038.1
C. necator N-1T	AF191737.1	AF312928.1
C. necator UFLA02-71	HQ684034.1		HQ684066.1			Phaseolus vulgaris	Brazil	Minas Gerais	Silva et al. (2012) Systematic and Applied Microbiology 35:175– 182
C. neocaledonicus STM6070T	FN908230.1	AQUR01000107.1	AQUR01000052.1	AQUR01000058.1	GCA_000372525.1	Mimosa pudica	New Caledona		Klonowska et al. (2020) BMC Genomics 21: 214; Reeve et al. (2015)
C. oxalaticus NBRC13593T	AB680453.1	BCWO01000004.1			GCA_001592245.1
C. pampae CPDB6T	FN430567.1	CAJZAG010000003.1
C. pauculus CIP105943T	EU024165.1	VZOW01000006.1
C. pinatubonensis 1245T	AB121221.1	CAJZAF010000001.1
C. plantarum ASC-64T	HQ438086.1	CAJPUX010000001.1
C. respiraculi AU3313T	AF500583.1	CAJZAH010000002.1
C. taiwanensis LMG19424T	EU024160.1	NC_010528.1	NC_010529.1	CU633751.1	GCA_000069785.1	Mimosa pudica	Taiwan		Chen et al. (2001) Int J Syst Evol Microbiol 51:1729-1735; Amadou et al. (2008)
C. taiwanensis STM6018	FN908410.1	AXAK01000004.1	AXAK01000032.1	AXAK01000029.1	GCA_000472465.1	Mimosa pudica	New Caledonia		Reeve et al. (2015)
C. yeoncheonensis DCY86T	KF915797.1	CAJPUY010000014.1
Cupriavidus sp. amp6		AUFE01000042.1	AUFE01000124.1	AUFE01000097.1	GCA_000426345.1	Mimosa asperata	USA		Andam et al. (2007); Reeve et al. (2015); de Meyer et al. (2015c)
Cupriavidus sp. UYMMa02A	LRMT01000258.1	LRMT01000268.1	LRMT01000064.1	LRMT01000064.1	GCA_001725945.1	Mimosa magentea	Uruguay		Platero et al. (2016), Iriarte et al. (2016)
Cupriavidus sp. UYPR2.512	JF683703.1	ARBE01000318.1	ARBE01000271.1	ARBE01000240.1	GCA_022041995.1	Parapiptadenia rigida	Uruguay		Taulé et al. (2012) Appl Environ Microbiol 72: 1692-1700; De Meyer et al. (2015b)
JPY540					GCA_038900635.1	Mimosa pudica	Puerto Rico	Arecibo	This study
JHI1662					GCA_038900735.1	Mimosa pudica	Thailand	Chiang Mai	Fordeyn & Kenicer (unpublished); this study
Paraburkholderia
P. acidicola ATCC31363T	MTZV01000010.1	MTZV01000002.1
P. acidipaludis SA33T	AB513180.1	BAXZ01000005.1			GCA_000684975.1
P. acidiphila 7Q-K02T	MK675116.1
P. acidisoli DHF22T	MK675115.1
P. agricolaris BaQS159T	QPER01000002.1	QPER01000001.1
P. antibiotica G-4-1-8T	MN685326.1	JABBFZ010000015.1
P. aromaticivorans BN5T	MF817715.1	CP022989.1		CP022991.1
P. aspalathi VG1CT	NZ_FPBH01000075.1	NZ_FPBH01000010.1
P. atlantica CNPSo3155T	MK690531.1	WHNQ01000009.1	WHNQ01000029.1	WHNQ01000029.1	GCF_009362785.1	Mimosa pudica	Brazil	Rio de Janeiro	Paulitsch et al. (2020) Arch Microbiol 202:1369–1380
P. atlantica JPY158	FN543650.1	FN543793	FN543512	FN543934		Mimosa pigra	Brazil	Distrito Federal	Bontemps et al. (2010)
P. atlantica JPY171	FN543661.1	FN543804	FN543523	FN543945		Mimosa xanthocentra var. subsericea	Brazil	Minas Gerais	Bontemps et al. (2010)
P. atlantica JPY251	FN543663.1	FN543806	FN543525	FN543946		Mimosa velloziana	Brazil	Distrito Federal	Bontemps et al. (2010)
P. atlantica JPY303	FN543693.1	FN543836	FN543555	FN543976		Mimosa velloziana	Brazil	Goiás	Bontemps et al. (2010)
P. azotifigens NF2-5-3T	KY078851.1	VOQS01000001.1			GCA_007995085.1	Paddy soil	South Korea		Choi & Im (2018)
P. bannensis E25.2T	AB561874.1	BAYA01000012.1
P. bannensis BE22	RQIY01000075.1	RQIY01000003.1		RQIY01000034.1
P. bonniea BbQS859T	QPEQ01000002.1	QPEQ01000001.1
P. bryophila 1S18T	NR_042593.1	QLTK01000002.1
P. caballeronis TNe-841T	FNSR01000003.1	FNSR01000001.1		FNSR01000003.1		Tomato Rhizosphere	Mexico		Martínez-Aguilar et al. (2013) Antonie Van Leeuwenhoek 104:1063-71
P. caffeinilytica CF1T	KT607985.1	CADIKJ010000009.1
P. caffeinitolerans CF3T	KR140087.2	CADIKL010000024.1			GCA_902859945.1
P. caledonica LMG19076T	AF215704.1	BAYE01000012.1
P. caribensis MWAP64T	NR_026462.1	AY619662.1			GCF_001449005.1
P. caribensis TJ182	PYUB01000193.1	PYUB01000020.1	PYUB01000048.1	PYUB01000189.1		Mimosa diplotricha	Taiwan		Estrada-de los Santos et al. (2018) Genes 9:389
P. caseinilytica HM451T	MF950896.1
P. denitrificans KIS30-44T	GU171384.1
P. diazotrophica JPY461T	FN543755.1	FNYE01000008.1	FNYE01000044.1	FNYE01000099.1	GCA_900108945.1	Mimosa candollei	Brazil	Goiás	Sheu et al. (2013) Int J Syst Evol Microbiol 63,435–441
P. dilworthii WSM3556T	HQ698908.1	AWZT01000011.1	AWZT01000045.1	AWZT01000045.1		Lebeckia ambigua (nodules)	South Africa		De Meyer et al. (2014) Int J Syst Evol Microbiol 64:1090-1095
P. dinghuensis DHOA04T	KP938222.1	RQIS01000001.1
P. dioscoreae Msb3T	LR861108.1	LR699553.1		LR699554.1		Phylosphere of Dioscorea bulbifera (yam)	not clear		Herpell et al. (2021) Int J Syst Evol Microbiol 71:004969
P. dipogonis ICMP19430T	SNVI01000001.1	SNVI01000001.1	SNVI01000008.1	SNVI01000008.1		Dipogon lignosus (nodules)	New Zealand		Sheu et al. (2015) Int J Syst Evol Microbiol 65:4716-4723
P. dokdonella DCR-13T	MH718804.2
P. domus LMG31832T	HG995123.1	CAJNAT010000007.1
P. eburnea RR11T	JQ692176.1	PQGA01000014.1			GCA_003003375.1
P. elongata 5NT	MN723157.1	WOEZ01000036.1
P. ferrariae FeGl01T	DQ514537.1	BAYB01000011.1		EF158799.1		Iron Mine	Brazil	Minas Gerais
P. flava LD6T	MH379802.1	SMRO01000002.1
P. franconis CNPSo3157T	MK690525.1	WHNP01000003.1	WHNP01000015.1	WHNP01000186.1	GCF_009362735.1	Mimosa pudica (nodules)	Brazil	Rio de Janeiro	Paulitsch et al. (2020) Arch Microbiol 202:1369–1380
P. fungorum CIP107096T	EU024155.1	CADFGE010000004.1
P. fynbosensis WSM4178T	HE862279.1	CADIKI010000002.1
P. ginsengisoli KMY03T	AB201286.1	BBJF01000002.1
P. ginsengiterrae DCY85T	KF915802.1	LXKA01000022.1
P. graminis CIP106649T	EU024154.1	CADIKA010000007.1
P. guartelaensis CNPSo3008T	MK690537.1	SMOD01000007.1	SMOD01000053.1	SMOD01000089.1	GCA_004353905.1	Mimosa gymnas (nodules)	Brazil	Paraná	Paulitsch et al. (2019) Arch Microbiol 201:1435-1446
P. haematera LMG31837T	HG995125.1	CAJNBK010000016.1
P. heleia NBRC101817T	NZ_BBJH01000082.1	BBJH01000021.1		NZ_BBJH01000048.1	GCA_000739775.1	Eleocharis dulcis growing in acid swamp	Vietnam		Aizawa et al. (2010) Int J Syst Evol Microbiol 60:1152-1157; Sawana et al. (2015) Front Genet 5:429-429
P. hiiakae I2T	NR_146372.1	CAJHCQ010000003.1
P. hospita LMG20598T	CADFGJ010000044.1	FNXA01000019.1
P. humisilvae Y-12T	FJ796457.2	CADIKH010000013.1
P. insulsa PNG-AprilT	KF733462.1	PVZM01000016.1
P. jirisanensis JRM2-1T	KJ601731.1
P. kirstenboschensis KB15T	JRZC01000915.1	JRZC01000422.1	JRZC01000835.1	JRZC01000819.1		Virgilia oroboides(nodules)	South Africa		Steenkamp et al. 2015; Dobritsa and Samadpour (2016) Int J Syst Evol Microbiol 66:2836-2846
P. kururiensis KP23T	NR_024721.1	CADFGG010000007.1		RJZE01000003.1		Aquifer,trichloroethylene polluted site	Japan		Zhang et al. (2000) Int J Syst Evol Microbiol 50:743-749; Sawana et al. 2015
P. lacunae S27T	MG745917.1	QHKS01000001.1
P. lycopersici TNe-862T	EF139184.1	FMYQ01000005.1		FMYQ01000010.1		rhizoplane of Lycopersicon esculentum	Mexico		Tapia-García et al. 2021
P. madseniana RP11T	MN239497.1	VOSW01000006.1
P. megapolitana LMG23650T	AM489502.1	FOQU01000003.1
P. metalliresistens D414T	KF601211.1
P. metrosideri DNBP6-1T	JF763856.1	CAJHCP010000008.1
P. mimosarum PAS44T	NR_043167.1	CADFGK010000015.1	CADFGK010000034.1	CADFGK010000052.1	GCA_000472825.1	Mimosa pigra (root nodule)	Taiwan		Chen et al. (2006) Int J Syst Evol Microbiol 56:1847–1851; Sawana et al. 2015
P. monticola JC2948T	LRBG01000025.1	LRBG01000003.1
P. nemoris LMG31836T	HG995124.1	CAJNBO010000012.1
P. nodosa BR3437T	NR_043181.1	JAFA01000018.1	MCNV01000028.1	JAFA01000069.1	GCA_000519185.1	Mimosa scabrella	Brazil		Chen et al. (2007) Int J Syst Evol Microbiol 57:1055-1059
P. oxyphila OX-01T	AB488693.1	BAYD01000014.1
P. pallida 7MH5T	MK672000.1	CP038148.1
P. pallidirosea DHOK13T	KP938221.1
P. panacihumi DCY115T	KY694400.1
P. panacisoli DCY113T	KY694398.1	VTUZ01000014.1
P. paradisi WAT	NR_146374.1
P. peleae PP52-1T	JF763849.1
P. phenazinium ATCC33666T	AB021394.1	FNCJ01000005.1
P. phenoliruptrix AC1100T	AY435213.1	HQ398589.1			GCA_902860235.1	chemostat with 2,4,5-trichlorophenoxyacetic acid	USA		Coenye et al. 2005; Sawana et al. 2015
P. phenoliruptrix BR3614			CADILN010000020.2	CADILN010000035.1		Acacia decurrens (nodule)	Brazil		Franco & de Faria (1997)
P. phenoliruptrix BR3459a	PRJNA174166				GCA_000300095.1	Mimosa flocculosa (nodule)	Brazil		Chen et al. (2005a), de Oliveira Cunha et al. (2012)
P. phosphatilytica 7QSK02T	MH393406.1	QQOA01000010.1
P. phymatum STM815T	NR_074668.1	CADFGH010000001.1	CADFGH010000031.1	CADFGH010000046.1	GCF_000020045.1	Machaerium lunatum(nodule)	French Guiana		Vandamme et al. 2003 Systematic and Applied Microbiology 25:507–512 ; Moulin et al. 2014; Sawana et al. 2015
P. phytofirmans PsJNT	NR_102845.1	CP001052.1
P. piptadeniae STM7183T	NR_156097.1	CYGY02000074.1	CYGY02000180.1	CYGY02000216.1	GCF_900007165.1	Piptadenia gonoacantha (nodule)	Brazil		Bournaud et al. (2017) Int J Syst Evol Microbiol 67:432-440
P. podalyriae Wc7.3bT	VZQQ01000186.1	VZQQ01000016.1	VZQQ01000056.1	VZQQ01000056.1	GCF_014397785.1	Podalyria calyptrata (nodule)	South Africa		Mavima et al. (2022) Syst Appl Microbiol 45:126316
P. polaris RP-4-7T	MN685330.1	JABBGJ010000008.1
P. rhizosphaerae WR43T	AB365791.2	SORE01000003.1
P. rhynchosiae WSM3937T	EU219865.1	NZ_CADIJZ010000003.1	CADIJZ010000006.1	CADIJZ010000006.1		Rhynchosia ferulifolia(nodule)	South Africa		De Meyer et al. (2013) Syst Evol Microbiol 63: 3944–3949
P. ribeironis STM7296T	NR_156098.1	CYGX02000047.1	CYGX02000044.1	CYGX02000044.1		Piptadenia gonoacantha (nodule)	Brazil		Bournaud et al. (2017) Int J Syst Evol Microbiol 67:432-440
P. sabiae BR3407T	AY533862.1	EU294397.1	CAJHCS010000046.1	CAJHCS010000047.1	GCA_038900675.1	Mimosa caesalpiniifolia (nodule)	Brazil		Chen et al. (2008) Int J Syst Evol Microbiol 58: 2174–2179; Sawana et al. 2015
P. sacchari LMG19450T	AF263278.1	JTDB02000003.1
P. saeva LMG31841T	NZ_CAJQZC010000025.1	NZ_CAJQZC010000002.1
P. sartisoli RP007T	AF061872.1	FNRQ01000001.1
P. sediminicola HU2-65WT	EU035613.1	CADIKC010000003.1
P. silvatlantica SRMrh-20T	AY965240.1	HQ849157.1		EF158807.1
P. silviterrae 4M-K11T	MF979829.1	SMRP01000003.1
P. solisilvae Y-47T	FJ772068.2	LC036349.1
P. solitsugae 1NT	MN723156.1	WOEY01000021.1
P. sprentiae WSM5005T	HF549035.1	CP017561.2	AXBN01000010.1	CP017562.2		Lebeckia ambigua (nodules)	SouthAfrica		De Meyer et al. (2013) Int J Syst Evol Microbiol 63:3950–3957
P. steynii HC1.1baT	HF674712.1	MWML01000033.1	MWML01000063.1	MWML01000063.1		Hypocalyptus sophoroides (nodules)	South Africa		Beukes et al. (2020) Antonie van Leeuwenhoek 112:1369–1385
P. strydomiana WK1.1fT	HF674688.1	MWMK01000034.1	MWMK01000078.1	HF544462.1		Hypocalyptus sophoroides (nodules)	South Africa		Beukes et al. (2020) Antonie van Leeuwenhoek 112:1369–1385
P. susongensis L226T	KJ746438.1	FXAT01000009.1
P. telluris DHOC27T	MF979827.1	QVQV01000003.1
P. terrae NBRC100964T	AB681300.1	BBJK01000060.1
P. terricola LMG20594T	CADFGY010000004.1	FRAB01000012.1
P. tropica Ppe8T	AJ420332.1	FNZM01000020.1		FNZM01000033.1
P. tuberum STM678T	AJ302311.1	CADFGP010000041.1	CADFGP010000064.1	AJ302315.1	PRJNA51167	Aspalathus carnosa (nodules)	South Africa		Vandamme et al. (2003) Syst Appl Microbiol 25:507-512
P. ultramafica STM10279T	FR872407.1	CADIKK010000006.1
P. unamae MTl-641T	AY221956.1			EF158804.1		Maize rhizphere	Mexico		Caballero-Mellado et al. 2004
P. unamae SCZa-39	QEOB01000057.1	QEOB01000014.1		QEOB01000003.1
P. xenovorans LB400T	NZ_CP008762.1	NC_007951.1		CP008762.1
P. youngii JPY169T	FN543659	JAALDK010000001.1	JAALDK010000003.1	JAALDK010000003.1	GCF_013366925.1	M. xanthocentra var. subsericea	Brazil	Mato Grosso	Mavima et al. (2020), Bontemps et al. (2010)
P. youngii JPY162	FN543654.1	FN543797	FN543516	FN543938		Mimosa melanocarpa	Brazil	Goiás	Bontemps et al. (2010)
P. youngii JPY418	FN543738.1	FN543881	FN543599	FN544018		Mimosa gracilis	Brazil	Goiás	Bontemps et al. (2010)
P. youngii JPY432	FN543746.1	FN543889	FN543607	FN544026		Mimosa pteridifolia	Brazil	Goiás	Bontemps et al. (2010)
P. youngii JPY454	FN543753.1	FN543896	FN543614	FN544033		Mimosa vestita	Brazil	Goiás	Bontemps et al. (2010)
JHI1650					GCA_038900795.1	Mimosa pudica	Brazil	Santa Catarina	James, Sprent & Young (unpublished)
JHI1651					GCA_039822685.1	Mimosa pudica	Brazil	Santa Catarina	James, Sprent & Young (unpublished)
JHI2823					GCA_038900695.1	Mimosa somnians	Argentina		Kenicer (unpublished)
JHI869					GCA_038900775.1	Calliandra haematocephala	RBGE, UK		Fordeyn & Kenicer (unpublished); this study
JPY105					GCA_038900655.1	Abarema macradenia	Panama		Barrett & Parker (2005) synonym of Jupunba macradenia
JPY530					GCA_038900615.1	Mimosa pigra	Kenya	Nyamonye and Yala	David Odee (unpublished)
JPY534					GCA_038900585.1	Mimosa pudica	Kenya	Nyamonye and Yala	David Odee (unpublished)
JPY565					GCA_038900755.1	Lachesiodendron viridiflorum	Brazil	Bahia	This study
JPY584					GCA_038900715.1	Piptadenia stipulacea	Brazil	Bahia	This study
UYCPa14C	SELS01000157.1	SELS01000022.1	SELS01000107.1	SELS01000114.1	GCA_004197395.1	Calliandra parvifolia	Uruguay		Langleib et al. (2019)
UYPR1.413	JAFD01000235.1	JAFD01000007.1	JF683731	JAFD01000295.1	GCA_000519245.1	Parapiptadenia rigida	Uruguay		De Meyer et al. (2015b)
JPY155	FN543647	FN543790	FN543509	FN543931		M. foliolosa	Brazil	Distrito Federal	Bontemps et al. (2010)
JPY157	FN543649	FN543792	FN543511	FN543933		M. pudica	Brazil	Distrito Federal	Bontemps et al. (2010)
JPY158	FN543650	FN543793	FN543512	FN543934		M. pigra	Brazil	Distrito Federal	Bontemps et al. (2010)
JPY160	FN543652	FN543795	FN543514	FN543936		M. clausseni	Brazil	Goiás	Bontemps et al. (2010)
JPY164	FN543655	FN543798	FN543517	FN543939	GCA_038900575.1	M. setosissima	Brazil	Goiás	Bontemps et al. (2010)
JPY166	FN543656	FN543799	FN543518	FN543940		M. clausseni	Brazil	Goiás	Bontemps et al. (2010)
JPY167	FN543657	FN543800	FN543519	FN543941	GCA_038900555.1	M. setosa var. paludosa	Brazil	Goiás	Bontemps et al. (2010)
JPY171	FN543661	FN543804	FN543523	FN543945		M. xanthocentra var. xanthocentra	Brazil	Mato Grosso	Bontemps et al. (2010)
JPY251	FN543663	FN543806	FN543525	FN543946		M. velloziana	Brazil	Distrito Federal	Bontemps et al. (2010)
JPY264	FN543670	FN543813	FN543532	FN543953		M. pudica	Brazil	Distrito Federal	Bontemps et al. (2010)
JPY266	FN543671	FN543814	FN543533	FN543954		M. pudica	Brazil	Distrito Federal	Bontemps et al. (2010)
JPY268	FN543672	FN543815	FN543534	FN543955		M. pudica	Brazil	Distrito Federal	Bontemps et al. (2010)
JPY303	FN543693	FN543836	FN543555	FN543976		M. velloziana	Brazil	Goiás	Bontemps et al. (2010)
JPY351	FN543712	FN543855	FN543575	FN543994		M. cordistipula	Brazil	Bahia	Bontemps et al. (2010)
JPY361	FN543714	FN543857				M. ursina	Brazil	Bahia	Bontemps et al. (2010)
JPY368	FN543716	FN543859	FN543577	FN543997		M. acutistipula	Brazil	Bahia	Bontemps et al. (2010)
JPY381	FN543718	FN543861	FN543579	FN543999		M. gemmulata	Brazil	Bahia	Bontemps et al. (2010)
JPY384	FN543720	FN543863	FN543581	FN544001		M. hypoglauca	Brazil	Bahia	Bontemps et al. (2010)
JPY385	FN543721	FN543864	FN543582	FN544002		M. crumenarioides	Brazil	Bahia	Bontemps et al. (2010)
JPY388	FN543723	FN543866	FN543584	FN544004		M. lewisii	Brazil	Bahia	Bontemps et al. (2010)
JPY411	FN543734	FN543877	FN543595	FN544014		M. adenocarpa	Brazil	Goiás	Bontemps et al. (2010)
JPY413	FN543735	FN543878	FN543596	FN544015		M. adenocarpa	Brazil	Goiás	Bontemps et al. (2010)
JPY441	FN543749	FN543892	FN543610	FN544029		M. adenocarpa	Brazil	Goiás	Bontemps et al. (2010)
JPY449	FN543750	FN543893	FN543611	FN544030		M. adenocarpa	Brazil	Goiás	Bontemps et al. (2010)
JPY452	FN543751	FN543894	FN543612	FN544031	GCA_038900535.1	M. claussenii var. megistophylla	Brazil	Goiás	Bontemps et al. (2010)
JPY465	FN543756	FN543899	FN543617	FN544035		M. debilis var. debilis	Brazil	Mato Grosso	Bontemps et al. (2010)
JPY481	FN543764	FN543907	FN543625	FN544043	GCA_038900515.1	M. debilis var. debilis	Brazil	Mato Grosso	Bontemps et al. (2010)
JPY490	FN543769	FN543912	FN543630	FN544048		M. callithrix	Brazil	Mato Grosso	Bontemps et al. (2010)
JPY492	FN543770	FN543913	FN543631	FN544049		M. debilis var. debilis	Brazil	Mato Grosso	Bontemps et al. (2010)
JPY504	FN543771	FN543914	FN543632	FN544050		M. debilis var. debilis	Brazil	Mato Grosso	Bontemps et al. (2010)
JPY578	FN543772	FN543915	FN543633	FN544051		M. blanchetii	Brazil	Bahia	Bontemps et al. (2010)
JPY580	FN543773	FN543916				M. cordistipula	Brazil	Bahia	Bontemps et al. (2010)
JPY582	FN543775	FN543918		FN544053		M. hexandra	Brazil	Bahia	Bontemps et al. (2010)
JPY636	FN543786	FN543929	FN543643	FN544063		M. xanthocentra var. xanthocentra	Brazil	Mato Grosso	Bontemps et al. (2010)
JPY637	FN543787	FN543930	FN543644	FN544064		M. debilis var. debilis	Brazil	Mato Grosso	Bontemps et al. (2010)
Rhizobium
R. mesoamericanum CCGE501T	JF424606	JF424620
R. grahamii CCGE502T	JF424608	JF424622
R. cauense CCBAU 101002T	JQ308326	JQ308335
R. tibeticum CCBAU 85039T	EU256404	HQ735075
R. croatiense 13TT	MK753105	MK753129
R. sophoriradicis CCBAU 03470T	KJ831225	KJ831248
R. phaseoli ATCC14482T	EF141340	EF113136
R. etli CFN42T	EU488751	NC_007761
R. leguminosarum USDA2370T	MF977620	JACHFX010000001
R. tropici IFO15247	D11344	EU488815
R. multihospitium CCBAU83401T	EF035074	EF490029
R. endophyticum CCGE2052T	EU867317	HM142767
R. pisi DSMZ30132T	AY509899	EF113134
a Genbank accession number
b Information only for legume-nodulating species of interest in this study
References

### Sheet: BR-strains
Strain	Organism	16S rRNAa	recAa	nodCa	nifHa	State of Brazil	Host	pH soil	AL+3	Mg	Ca	P	K
BR 10423	Rhizobium altiplani	NR_152084	KX022644			Distrito Federal	M. pudica	7.7	0	0.775	8.1	0	0.17
BR 10424	Rhizobium altiplani	KX022635	KX022645			Distrito Federal	M. pudica	7.7	0	0.775	8.1	0	0.17
BR 10425	Rhizobium altiplani	KX022636	KX022646			Distrito Federal	M. pudica	7.7	0	0.775	8.1	0	0.17
BR 10426	Rhizobium altiplani	KX022637	KX022647			Distrito Federal	M. pudica	7.7	0	0.775	8.1	0	0.17
BR 10427	Rhizobium altiplani	KX022638	KX022648			Distrito Federal	M. pudica	7.7	0	0.775	8.1	0	0.17
BR 10428	Rhizobium altiplani	KX022639	KX022649			Distrito Federal	M. pudica	7.7	0	0.775	8.1	0	0.17
BR 10429	Rhizobium altiplani	KX022640	KX022650			Distrito Federal	M. pudica	7.7	0	0.775	8.1	0	0.17
BR 10430	Rhizobium altiplani	KX022641	KX022651			Distrito Federal	M. pudica	7.7	0	0.775	8.1	0	0.17
BR 10431	Rhizobium altiplani	KX022642	KX022652			Distrito Federal	M. pudica	7.7	0	0.775	8.1	0	0.17
BR 10432	Rhizobium altiplani	KX022643	KX022653			Distrito Federal	M. pudica	7.7	0	0.775	8.1	0	0.17
BR 10872	Paraburkholderia sp.	OM144556	OM287625	OM287759	OM287773	Goiás	M. speciosissima
BR 10873	Paraburkholderia sp.	OM144525	OM287626			São Paulo	M. pudica	7.7	0	0.69	2.85	0.09	0.36
BR 10875	Paraburkholderia sp.	OM144532	OM287628	OM287741	OM287774	Rio de Janeiro	M. pudica	5.47	0.16	1.36	2.19	0.02	0.43
BR 10876	Paraburkholderia sp.	OM144544	OM287629	OM287746	OM287775	Rio de Janeiro	M. pudica	5.47	0.16	1.36	2.19	0.02	0.43
BR 10877	Paraburkholderia sp.	OM144546	OM287630	OM287748	OM287776	Rio de Janeiro	M. pudica	5.47	0.16	1.36	2.19	0.02	0.43
BR 10879	Paraburkholderia sp.	OM144555	OM287631	OM287758	OM287777	Goiás	M. speciosissima
BR 10880	Paraburkholderia sp.	OM144501	OM287632	OM287705	OM287778	Roraima	M. pudica	5.73	0.08	0.16	2.59	0.01	0.06
BR 10882	Paraburkholderia sp.	OM144557	OM287633	OM287760	OM287779	Goiás	M. speciosissima
BR 10891	Rhizobium sp.	OM144503	OM287634			Roraima	M. pudica	5.73	0.08	0.16	2.59	0.01	0.06
BR 10892	Rhizobium sp.	OM144509	OM287635			Ceará	M. pudica	5.57	0.2	6.7	5.8	0	1.98
BR 10894	Paraburkholderia sp.	OM144547	OM287637	OM287749	OM287780	Distrito Federal	M. pudica	7.75	0	0.775	8.1	0	0.17
BR 10904	Rhizobium sp.	OM144502	OM287638			Roraima	M. pudica	5.73	0.08	0.16	2.59	0.01	0.06
BR 10905	Paraburkholderia sp.	OM144526	OM287639	OM287735		Roraima	M. pudica	4.96	0.34	0.06	0.12	0.01	0.07
BR 10906	Paraburkholderia sp.	OM144520	OM287640	OM287730	OM287781	Espírito Santo	M. candollei	6.08	0	0.12	1.17	0.02	0.04
BR 10907	Paraburkholderia sp.	OM144527	OM287641	OM287736		Roraima	M. pudica	4.96	0.34	0.06	0.12	0.01	0.07
BR 10908	Paraburkholderia sp.	OM144508	OM287642	OM287719	OM287782	Ceará	M. pudica	5.35	0.2	2.6	12.6	0.01	2.76
BR 10909	Paraburkholderia sp.	OM144514	OM287643	OM287724	OM287783	Ceará	M. pudica	5.35	0.2	2.6	12.6	0.01	2.76
BR 10910	Paraburkholderia sp.	OM144530	OM287644	OM287739	OM287784	Roraima	M. pudica	4.96	0.34	0.06	0.12	0.01	0.07
BR 10911	Paraburkholderia sp.	OM144519	OM287645	OM287729	OM287785	Espírito Santo	M. pudica	6.08	0	0.12	1.17	0.02	0.04
BR 10912	Paraburkholderia sp.	OM144521	OM287646	OM287731	OM287786	Rio de Janeiro	M. pudica
BR 10913	Paraburkholderia sp.	OM144569	OM287647	OM287772	OM287787	Rio de Janeiro	M. pudica	4.9	0.56	0.11	0.35	0.01	0.07
BR 10914	Paraburkholderia sp.	OM144529	OM287648	OM287738	OM287788	Roraima	M. pudica	4.96	0.34	0.06	0.12	0.01	0.07
BR 10915	Paraburkholderia sp.	OM144517	OM287649	OM287727	OM287789	Rio de Janeiro	M. pudica	5.47	0.16	1.36	2.19	0.02	0.43
BR 10916	Paraburkholderia sp.	OM144507	OM287650	OM287718	OM287790	Ceará	M. pudica	5.35	0.2	2.6	12.6	0.01	2.76
BR 10917	Paraburkholderia sp.	OM144539	OM287651	OM287732	OM287791	Minas Gerais	M. pudica	5.54	0.05	1.22	1.65	0.02	0.12
BR 10918	Paraburkholderia sp.	OM144522	OM287652		OM287792	Rio de Janeiro	M. pudica	4.88	-	0.25	2.26	0.04	0.16
BR 10919	Paraburkholderia sp.	OM144528	OM287653	OM287737	OM287793	Roraima	M. pudica	4.96	0.34	0.06	0.12	0.01	0.07
BR 10920	Paraburkholderia sp.	OM144554	OM287654	OM287757	OM287794	Rio de Janeiro	M. pudica	6.85	0	1.04	5.21	0.13	0.43
BR 10921	Paraburkholderia sp.	OM144535	OM287655		OM287795	Goiás	M. candollei
BR 10923	Paraburkholderia sp.	OM144558	OM287656	OM287761	OM287796	Goiás	M. gracilis
BR 10924	Paraburkholderia sp.	OM144561	OM287657	OM287764		Goiás	M. pyrinea
BR 10929	Paraburkholderia sp.	OM144548	OM287658	OM287750		Rio de Janeiro	M. pudica	5.47	0.16	1.36	2.19	0.02	0.43
BR 10930	Paraburkholderia sp.	OM144515	OM287659	OM287725	OM287797	Rio de Janeiro	M. pudica	5.47	0.16	1.36	2.19	0.02	0.43
BR 10931	Paraburkholderia sp.	OM144534	OM287660	OM287743		Distrito Federal	M. pudica
BR 10932	Paraburkholderia sp.	OM144543	OM287661	OM287745	OM287798	Bahia	M. pudica	5.86	0	8.83	5.26	0.05	0.09
BR 10933	Paraburkholderia sp.	OM144545	OM287662	OM287747	OM287799	Bahia	M. pudica
BR 10934	Paraburkholderia sp.	OM144551	OM287663	OM287753	OM287800	Bahia	M. pudica	5.86	0	8.83	5.26	0.05	0.09
BR 10936	Paraburkholderia sp.	OM144564	OM287664	OM287768		Goiás	M. radicula
BR 10937	Paraburkholderia sp.	OM144565	OM287665	OM287769	OM287801	Goiás	M. radicula
BR 10938	Paraburkholderia sp.	OM144566	OM287666	OM287770		Goiás	M. radula
BR 10945	Paraburkholderia sp.	OM144542	OM287667	OM287744		Bahia	M. pudica	5.86	0	8.83	5.26	0.05	0.09
BR 10953	Paraburkholderia sp.	OM144559	OM287668	OM287762	OM287802	Goiás	M. pyrinea
BR 10954	Paraburkholderia sp.	OM144560	OM287669	OM287763	OM287803	Goiás	M. pyrinea
BR 13376	Paraburkholderia sp.	OM144494	OM287670	OM287723		Rio de Janeiro	M. quadrivalvis	5.47	0.16	1.36	2.19	0.02	0.43
BR 13377	Paraburkholderia sp.	OM144513	OM287671	OM287751	OM287804	Rio de Janeiro	M. pudica	5.47	0.16	1.36	2.19	0.02	0.43
BR 13378	Cupriavidus sp.	OM144549	OM287672		OM287805	Rio de Janeiro	M. pudica	6.85	0	1.04	5.21	0.13	0.43
BR 13379	Cupriavidus sp.	OM144552	OM287673	OM287754	OM287806	Rio de Janeiro	M. pudica	6.85	0	1.04	5.21	0.13	0.43
BR 13383	Cupriavidus sp.	OM144553	OM287674	OM287755	OM287807	Rio de Janeiro	M. pudica	6.85	0	1.04	5.21	0.13	0.43
BR 13410	Rhizobium sp.	OM144567	OM287677			Rio de Janeiro	M. pudica	6.85	0	1.04	5.21	0.13	0.43
BR 13413	Cupriavidus sp.	OM144497	OM287679	OM287709		Espírito Santo	M. pudica	6.68	0	0.5	2.52	0.04	0.4
BR 13414	Cupriavidus sp.	OM144499	OM287680	OM287711	OM287811	Roraima	M. pudica	5.73	0.08	0.16	2.59	0.01	0.06
BR 13415	Cupriavidus sp.	OM144505	OM287681	OM287716	OM287812	Ceará	M. tenuiflora	5.57	0.2	6.7	5.8	0	1.98
BR 13439	Paraburkholderia sp.	OM144562	OM287682	OM287765	OM287813	Goiás	M. macrocephala
BR 13442	Paraburkholderia sp.	OM144537	OM287683			Distrito Federal	M. pudica
BR 13443	Rhizobium sp.	OM144541	OM287684			Minas Gerais	M. pudica	5.6	0.1	2.44	4.17	0.04	0.66
BR 13447	Paraburkholderia sp.	OM144492	OM287686		OM287814	Rio de Janeiro	M. pudica	5.11	0.74	0.4	0.33	0.07	0.07
BR 13456	Paraburkholderia sp.	OM144536	OM287690		OM287818	Distrito Federal	M. setosa
BR 13458	Paraburkholderia sp.	OM144516	OM287691	OM287726	OM287819	Rio de Janeiro	M. pudica	5.47	0.16	1.36	2.19	0.02	0.43
BR 13470	Cupriavidus sp.	OM144538	OM287692		OM287820	Rio de Janeiro	M. pudica	6.85	0	1.04	5.21	0.13	0.43
BR 13474	Cupriavidus sp.	OM144540	OM287693		OM287821	Minas Gerais	M. pudica	5.6	0.1	2.44	4.17	0.04	0.66
BR 13478	Paraburkholderia sp.	OM144563	OM287694	OM287767	OM287822	Goiás	M. somnians
BR 13483	Paraburkholderia sp.	OM144495	OM287695	OM287706	OM287823	Ceará	M. tenuiflora	5.57	0.2	6.7	5.8	0	1.98
BR 13485	Cupriavidus sp.	OM144496	OM287697	OM287708	OM287825	Ceará	M. pudica	5.57	0.2	6.7	5.8	0	1.98
BR 13487	Cupriavidus sp.	OM144500	OM287699	OM287712	OM287827	Roraima	M. pudica	5.73	0.08	0.16	2.59	0.01	0.06
BR 13489	Cupriavidus sp.	OM144504	OM287700	OM287715	OM287828	Ceará	M. tenuiflora	5.57	0.2	6.7	5.8	0	1.98
BR 13490	Cupriavidus sp.	OM144506	OM287701	OM287717	OM287829	Ceará	M. tenuiflora	5.57	0.2	6.7	5.8	0	1.98
BR 13491	Cupriavidus sp.	OM144510	OM287702	OM287720		Ceará	M. tenuiflora	5.57	0.2	6.7	5.8	0	1.98
BR 13525	Cupriavidus sp.	OM144512	OM287703	OM287722	OM287830	Ceará	M. pudica	5.57	0.2	6.7	5.8	0	1.98
BR 13719	Paraburkholderia sp.	OM144518	OM287704	OM287728		Rio de Janeiro	M. pudica	5.47	0.16	1.36	2.19	0.02	0.43
