## Supplementary Table S2 for "*Mimosa* species endemic to acidic soils in central Brazil are nodulated by a high diversity of *Paraburkholderia* genotypes, but widespread species are nodulated by *Paraburkholderia*, *Cupriavidus* or *Rhizobium* depending on soil characteristics"

### Sheet: S2a. Paraburkholderia
Table S2. ANIb analysis of genomes sequenced from selected Paraburkurkholderia (a) and Cupriavidus (b) strains compared to the nearest type strains and to other reference strains.
#ANIb and aligned percentage
	Paraburkholderia sp. JPY530	Paraburkholderia sp. JPY534	P. azotifigens NF2-5-3T	Paraburkholderia sp. UYPR1.413	Paraburkholderia sp. JPY105	Paraburkholderia sp. JPY565	P. diazotrophica LMG 26031T	P. franconis CNPSo 3157T	P. piptadeniae STM7183T	P. phymatum STM815T	P. sabiae LMG 24235T	P. caribensis LMG 18531T	Paraburkholderia sp. JPY584	Paraburkholderia sp. JPY481	P. atlantica CNPSo 3155T	P. podalyriae WC7.3bT	P. tuberum STM678T	P. youngii JPY169T	Paraburkholderia sp. JPY452	P. guartelaensis CNPSo 3008T	P. nodosa DSM 21604T	Paraburkholderia sp. JHI869	Paraburkholderia sp. JHI2823	Paraburkholderia sp. JPY167	Paraburkholderia sp. JPY164	P. acidipaludis NBRC 101816T	P. caffeinitolerans LMG 28688T	P. mimosarum LMG 23256T	P. eburnea LMG 29537T	P. heleia NBRC 101817T
Paraburkholderia sp. JPY530	*	99.91 [98.82]	99.13 [92.50]	98.31 [90.25]	97.86 [88.12]	83.15 [55.29]	83.44 [59.24]	83.56 [59.72]	83.43 [57.92]	86.48 [67.08]	89.65 [75.65]	85.13 [67.69]	83.61 [57.97]	78.00 [45.48]	77.87 [45.13]	77.70 [43.60]	77.78 [42.46]	77.97 [45.08]	76.74 [43.27]	76.65 [43.95]	76.75 [44.62]	76.62 [44.88]	76.60 [40.82]	76.61 [41.92]	76.59 [42.17]	76.14 [36.45]	76.19 [36.91]	76.48 [39.90]	76.23 [35.65]	76.36 [42.15]
Paraburkholderia sp. JPY534	99.99 [99.03]	*	99.24 [92.69]	98.42 [90.36]	97.97 [88.34]	83.07 [55.35]	83.41 [59.35]	83.44 [60.01]	83.44 [58.11]	86.41 [67.53]	89.67 [76.07]	85.16 [67.79]	83.55 [58.28]	78.07 [45.46]	77.93 [45.28]	77.82 [43.50]	77.87 [42.50]	78.00 [45.19]	76.82 [43.40]	76.66 [44.29]	76.88 [44.73]	76.67 [45.07]	76.61 [41.06]	76.62 [42.24]	76.65 [42.40]	76.17 [36.86]	76.30 [36.99]	76.51 [40.12]	76.32 [35.83]	76.30 [42.45]
P. azotifigens NF2-5-3T	99.38 [91.31]	99.38 [91.30]	*	98.40 [88.48]	97.92 [86.85]	83.31 [54.44]	83.56 [58.24]	83.71 [59.23]	83.56 [56.75]	86.52 [66.33]	89.81 [74.24]	85.32 [66.89]	83.70 [58.16]	78.10 [45.00]	78.00 [44.60]	77.92 [43.06]	77.99 [42.10]	78.12 [44.24]	76.67 [42.66]	76.64 [43.32]	76.71 [43.28]	76.60 [43.99]	76.60 [40.37]	76.55 [41.46]	76.62 [41.51]	76.21 [36.54]	76.40 [36.63]	76.45 [39.18]	76.38 [35.40]	76.45 [41.65]
Paraburkholderia sp. UYPR1.413	98.20 [83.52]	98.19 [83.52]	98.19 [82.85]	*	97.29 [83.11]	83.14 [52.36]	83.36 [56.35]	83.50 [55.94]	83.47 [53.71]	86.24 [63.25]	89.42 [71.62]	85.02 [61.74]	83.54 [55.03]	78.02 [42.19]	77.98 [43.28]	77.66 [40.57]	77.86 [40.55]	78.15 [42.95]	76.73 [40.36]	76.65 [41.34]	76.66 [40.70]	76.40 [42.46]	76.48 [38.83]	76.58 [38.90]	76.61 [39.24]	76.01 [33.61]	76.02 [35.25]	76.50 [38.58]	76.21 [32.85]	76.40 [38.82]
Paraburkholderia sp. JPY105	97.91 [83.03]	97.91 [83.04]	97.86 [82.84]	97.63 [84.70]	*	83.30 [52.49]	83.52 [55.94]	83.58 [56.47]	83.51 [54.45]	86.78 [64.43]	89.91 [72.10]	85.17 [63.54]	83.76 [55.13]	78.03 [42.87]	78.14 [43.38]	77.82 [40.89]	78.10 [40.99]	78.18 [43.22]	76.79 [40.71]	76.80 [41.35]	76.87 [41.65]	76.57 [42.31]	76.76 [39.25]	76.66 [39.54]	76.65 [39.61]	76.06 [33.90]	76.22 [35.18]	76.88 [38.71]	76.24 [33.63]	76.45 [39.55]
Paraburkholderia sp. JPY565	84.20 [62.54]	84.21 [62.54]	84.30 [62.11]	84.37 [64.24]	84.24 [63.40]	*	92.07 [78.08]	92.42 [77.02]	91.52 [75.54]	83.88 [61.41]	84.61 [65.00]	84.15 [59.74]	93.48 [81.21]	79.14 [48.30]	79.16 [49.17]	78.90 [46.41]	78.89 [46.06]	79.12 [49.44]	77.66 [44.84]	77.45 [44.83]	77.61 [45.28]	77.26 [45.50]	77.35 [43.49]	77.42 [44.26]	77.48 [44.02]	77.15 [37.64]	77.02 [39.09]	77.31 [43.38]	76.92 [37.62]	77.34 [42.60]
P. diazotrophica LMG 26031T	84.18 [62.80]	84.18 [62.78]	84.32 [62.52]	84.35 [64.07]	84.28 [63.24]	91.78 [72.47]	*	92.96 [77.26]	91.84 [73.04]	83.99 [60.63]	84.53 [63.40]	83.76 [58.83]	92.66 [76.70]	78.79 [46.34]	78.95 [47.62]	78.83 [45.89]	79.01 [45.11]	79.23 [48.13]	77.20 [43.25]	77.01 [43.62]	77.13 [44.26]	76.82 [44.02]	76.94 [42.50]	77.27 [44.07]	77.37 [44.52]	76.55 [36.22]	76.52 [37.33]	76.98 [41.57]	76.46 [35.60]	76.81 [42.33]
P. franconis CNPSo 3157T	83.54 [57.58]	83.54 [57.56]	83.71 [57.55]	83.63 [58.57]	83.70 [57.98]	90.93 [64.68]	91.86 [70.09]	*	92.64 [74.52]	83.22 [54.99]	83.82 [56.89]	83.23 [52.82]	91.59 [71.23]	78.39 [42.99]	78.38 [42.82]	78.41 [43.16]	78.51 [40.95]	78.59 [43.60]	76.99 [40.77]	76.89 [41.81]	77.01 [42.02]	76.83 [41.75]	76.98 [39.89]	76.90 [39.94]	76.93 [39.83]	76.39 [33.26]	76.40 [35.19]	76.98 [39.50]	76.30 [32.57]	76.74 [38.89]
P. piptadeniae STM7183T	83.51 [56.99]	83.52 [56.97]	83.53 [56.55]	83.52 [57.53]	83.52 [57.17]	90.24 [64.99]	90.76 [67.59]	92.63 [76.10]	*	83.09 [54.90]	83.71 [57.06]	83.22 [53.11]	91.24 [70.60]	78.52 [43.20]	78.48 [43.07]	78.26 [42.75]	78.42 [40.39]	78.64 [43.67]	76.90 [41.26]	76.75 [42.22]	76.92 [43.14]	76.80 [42.15]	76.94 [39.10]	76.79 [40.11]	76.73 [40.26]	76.41 [33.89]	76.56 [36.40]	76.93 [39.03]	76.26 [33.33]	76.80 [38.97]
P. phymatum STM815T	87.12 [72.39]	87.13 [72.38]	87.19 [72.25]	87.08 [73.35]	87.37 [73.77]	83.49 [58.28]	83.86 [61.35]	83.73 [61.16]	83.57 [59.62]	*	87.17 [72.20]	84.86 [66.75]	83.80 [59.82]	77.89 [48.02]	77.90 [47.89]	77.73 [45.57]	77.84 [45.51]	77.94 [47.46]	76.53 [44.31]	76.42 [43.78]	76.67 [44.21]	76.41 [44.28]	76.53 [43.64]	76.43 [43.36]	76.43 [43.30]	76.13 [36.76]	76.16 [37.82]	76.56 [42.94]	76.05 [36.65]	76.46 [43.25]
P. sabiae LMG 24235T	89.74 [74.26]	89.74 [74.26]	89.88 [73.46]	89.71 [75.34]	89.93 [74.94]	83.71 [56.36]	83.82 [59.07]	83.97 [57.93]	83.79 [56.76]	86.60 [65.66]	*	85.12 [64.34]	84.03 [58.16]	77.99 [45.37]	77.91 [45.16]	77.97 [43.34]	77.97 [42.99]	78.13 [45.83]	76.74 [43.22]	76.60 [44.25]	76.78 [44.01]	76.41 [44.77]	76.43 [40.35]	76.59 [42.45]	76.56 [42.41]	76.09 [35.95]	76.07 [35.97]	76.31 [39.78]	76.28 [35.59]	76.32 [40.51]
P. caribensis LMG 18531T	85.42 [70.74]	85.42 [70.74]	85.49 [70.85]	85.37 [70.33]	85.45 [70.90]	83.32 [55.63]	83.20 [58.24]	83.38 [57.81]	83.37 [56.74]	84.58 [64.88]	85.36 [68.49]	*	83.41 [57.09]	78.12 [45.25]	78.02 [45.17]	77.90 [42.67]	78.03 [43.43]	78.06 [44.67]	76.67 [43.88]	76.46 [44.12]	76.69 [43.81]	76.47 [44.46]	76.54 [40.57]	76.52 [43.05]	76.45 [43.42]	76.09 [38.46]	76.32 [37.42]	76.51 [39.98]	76.30 [38.35]	76.51 [43.75]
Paraburkholderia sp. JPY584	83.86 [58.61]	83.86 [58.60]	83.91 [58.94]	83.90 [60.13]	83.93 [59.43]	92.49 [71.98]	92.13 [72.80]	92.06 [74.98]	91.71 [72.67]	83.55 [56.51]	84.25 [59.77]	83.44 [55.22]	*	78.60 [43.78]	78.79 [44.60]	78.50 [43.52]	78.59 [41.59]	78.75 [45.00]	77.23 [42.35]	77.11 [42.72]	77.15 [42.87]	77.03 [42.48]	77.04 [39.86]	77.04 [41.43]	77.03 [41.46]	76.63 [34.61]	76.67 [35.94]	77.13 [39.48]	76.56 [33.64]	76.96 [39.68]
Paraburkholderia sp. JPY481	78.46 [36.97]	78.46 [36.97]	78.52 [36.78]	78.58 [37.37]	78.52 [37.25]	78.79 [34.91]	78.73 [35.60]	78.84 [36.13]	78.85 [35.66]	78.13 [36.39]	78.50 [37.66]	78.37 [35.43]	78.97 [35.52]	*	94.22 [62.26]	88.23 [48.91]	90.11 [49.77]	94.18 [59.90]	77.56 [35.35]	77.28 [34.79]	77.42 [34.66]	77.15 [35.32]	77.45 [33.74]	77.42 [35.09]	77.35 [35.17]	76.91 [28.18]	76.88 [28.26]	77.55 [33.40]	76.75 [27.88]	77.12 [32.95]
P. atlantica CNPSo 3155T	78.45 [46.01]	78.47 [46.01]	78.55 [45.64]	78.68 [48.00]	78.63 [47.61]	78.82 [45.04]	78.85 [46.13]	78.90 [45.23]	78.84 [44.66]	78.16 [45.71]	78.46 [47.16]	78.38 [44.39]	79.08 [45.23]	94.12 [78.74]	*	88.26 [62.17]	89.93 [63.99]	93.36 [77.64]	77.79 [44.96]	77.40 [44.18]	77.47 [43.74]	77.27 [44.89]	77.54 [43.10]	77.89 [44.66]	77.85 [44.68]	77.08 [34.81]	76.86 [36.35]	77.68 [43.24]	76.81 [35.34]	77.18 [41.37]
P. podalyriae WC7.3bT	78.07 [42.92]	78.07 [42.94]	78.16 [42.59]	78.07 [43.48]	78.07 [43.33]	78.38 [40.67]	78.57 [42.97]	78.76 [44.09]	78.51 [42.84]	77.67 [42.32]	78.29 [43.73]	78.00 [40.43]	78.71 [42.72]	87.86 [59.43]	87.90 [59.89]	*	89.87 [62.15]	88.05 [61.57]	77.05 [40.04]	77.07 [40.62]	77.07 [41.39]	76.86 [41.10]	77.05 [39.18]	77.21 [40.31]	77.24 [40.59]	76.70 [32.76]	76.64 [34.26]	77.01 [39.19]	76.53 [32.58]	76.81 [38.98]
P. tuberum STM678T	78.62 [43.44]	78.62 [43.44]	78.63 [43.33]	78.50 [45.18]	78.52 [45.07]	78.76 [42.11]	79.03 [44.20]	79.07 [43.64]	78.92 [42.73]	78.11 [43.53]	78.63 [44.80]	78.47 [43.02]	78.96 [42.74]	90.06 [63.63]	90.17 [64.34]	90.39 [65.08]	*	90.12 [66.22]	77.37 [41.67]	77.34 [41.96]	77.59 [42.26]	77.09 [42.12]	77.21 [40.97]	77.58 [42.09]	77.53 [42.04]	77.05 [35.12]	76.87 [35.40]	77.16 [40.70]	76.84 [35.17]	77.35 [40.46]
P. youngii JPY169T	78.35 [44.44]	78.34 [44.43]	78.36 [43.86]	78.49 [46.25]	78.45 [46.19]	78.72 [43.53]	78.98 [45.12]	79.01 [44.81]	78.93 [43.69]	77.86 [44.26]	78.35 [46.68]	78.23 [42.29]	79.01 [44.16]	93.71 [72.67]	93.12 [74.00]	88.23 [61.11]	89.72 [62.88]	*	78.11 [44.27]	77.68 [43.56]	77.67 [42.75]	77.15 [43.64]	77.48 [42.35]	78.01 [44.62]	77.97 [44.53]	76.83 [34.63]	76.82 [35.46]	77.49 [41.83]	76.67 [34.00]	77.06 [39.94]
Paraburkholderia sp. JPY452	77.01 [44.07]	77.00 [44.06]	77.00 [43.68]	77.05 [44.52]	77.10 [44.17]	77.37 [40.78]	77.12 [41.79]	77.33 [42.61]	77.31 [42.44]	76.63 [42.58]	77.02 [45.12]	76.91 [42.70]	77.36 [42.71]	77.36 [44.48]	77.54 [44.34]	77.04 [41.36]	77.28 [40.73]	77.97 [45.43]	*	93.06 [78.07]	93.32 [77.09]	90.16 [73.43]	85.88 [59.79]	94.06 [78.80]	94.06 [79.92]	80.93 [44.50]	81.42 [45.23]	85.91 [59.69]	81.17 [45.60]	90.60 [65.69]
P. guartelaensis CNPSo 3008T	76.51 [44.73]	76.52 [44.75]	76.55 [44.23]	76.60 [45.44]	76.60 [44.88]	76.68 [40.45]	76.53 [41.71]	76.74 [43.27]	76.66 [42.99]	76.13 [42.05]	76.49 [45.64]	76.20 [42.72]	76.87 [42.81]	76.78 [43.45]	76.92 [42.90]	76.64 [41.30]	76.92 [40.59]	77.26 [44.11]	92.44 [75.50]	*	92.63 [78.14]	89.74 [74.21]	85.08 [56.74]	92.30 [72.35]	92.44 [73.46]	80.24 [44.33]	80.83 [45.57]	84.95 [57.02]	80.40 [45.79]	89.71 [64.01]
P. nodosa DSM 21604T	76.73 [44.15]	76.73 [44.17]	76.65 [42.98]	76.67 [43.54]	76.78 [43.53]	76.88 [39.50]	76.80 [41.08]	77.04 [42.34]	76.90 [42.62]	76.33 [40.82]	76.78 [43.76]	76.51 [41.24]	77.07 [41.61]	77.07 [42.05]	77.03 [41.61]	76.81 [41.05]	77.10 [40.12]	77.33 [42.64]	92.85 [72.86]	92.78 [76.47]	*	90.22 [71.87]	85.22 [56.00]	92.31 [69.76]	92.39 [70.35]	80.31 [43.63]	80.86 [44.54]	85.12 [55.93]	80.59 [43.88]	90.25 [63.54]
Paraburkholderia sp. JHI869	76.52 [44.04]	76.52 [44.03]	76.48 [43.62]	76.43 [44.64]	76.47 [44.33]	76.54 [39.75]	76.48 [40.46]	76.68 [41.91]	76.62 [41.72]	76.19 [40.37]	76.47 [44.23]	76.29 [41.74]	76.67 [41.16]	76.83 [41.86]	76.89 [41.70]	76.57 [40.55]	76.73 [39.05]	76.97 [42.29]	89.60 [69.01]	89.78 [72.16]	90.08 [71.85]	*	84.87 [56.17]	89.21 [65.88]	89.15 [66.34]	80.05 [42.87]	80.81 [45.96]	84.86 [55.51]	80.49 [43.92]	88.28 [60.13]
Paraburkholderia sp. JHI2823	77.20 [43.97]	77.19 [43.96]	77.21 [43.73]	77.18 [45.12]	77.35 [45.21]	77.40 [41.65]	77.12 [43.63]	77.64 [44.31]	77.52 [42.56]	76.94 [44.33]	76.97 [44.57]	76.92 [42.19]	77.48 [43.01]	77.79 [45.26]	77.66 [45.15]	77.39 [43.13]	77.42 [43.26]	77.96 [46.03]	86.14 [63.45]	85.84 [61.53]	86.12 [62.25]	85.56 [63.30]	*	85.95 [62.35]	85.96 [62.36]	80.54 [43.42]	81.14 [45.81]	97.63 [82.54]	80.71 [44.74]	85.17 [59.79]
Paraburkholderia sp. JPY167	77.05 [45.27]	77.06 [45.29]	76.97 [44.92]	76.93 [45.73]	77.00 [45.38]	77.21 [42.57]	77.39 [44.78]	77.34 [44.34]	77.19 [43.77]	76.66 [43.74]	76.90 [46.51]	76.84 [44.52]	77.26 [44.12]	77.48 [46.35]	77.70 [46.71]	77.34 [43.88]	77.55 [43.72]	77.97 [48.10]	94.37 [82.92]	93.15 [78.59]	93.06 [77.69]	89.99 [73.54]	85.95 [61.76]	*	98.43 [90.10]	80.90 [46.34]	81.35 [46.78]	85.85 [61.80]	81.16 [47.72]	90.64 [67.52]
Paraburkholderia sp. JPY164	77.04 [45.64]	77.06 [45.65]	77.00 [45.14]	77.02 [45.98]	77.03 [45.65]	77.15 [42.81]	77.42 [45.88]	77.24 [44.77]	77.12 [44.03]	76.66 [44.16]	76.90 [46.81]	76.74 [45.24]	77.20 [44.65]	77.41 [47.07]	77.65 [47.49]	77.33 [44.76]	77.46 [44.56]	77.94 [48.59]	94.54 [84.23]	93.35 [80.26]	93.19 [78.45]	89.94 [74.58]	85.81 [62.55]	98.46 [90.45]	*	80.89 [46.86]	81.41 [47.61]	85.79 [62.25]	80.94 [48.59]	90.58 [68.27]
P. acidipaludis NBRC 101816T	77.39 [47.69]	77.41 [47.68]	77.41 [47.81]	77.31 [47.40]	77.35 [47.57]	77.68 [43.79]	77.45 [44.57]	77.72 [44.75]	77.54 [44.79]	77.18 [44.39]	77.37 [47.51]	77.25 [47.49]	77.73 [44.49]	77.83 [45.17]	77.79 [44.33]	77.61 [43.22]	77.84 [44.29]	77.86 [44.75]	81.98 [57.51]	81.98 [58.45]	81.86 [58.89]	81.61 [58.24]	81.53 [52.78]	81.91 [56.47]	81.88 [56.56]	*	81.41 [50.91]	81.58 [51.48]	81.25 [53.48]	81.67 [56.26]
P. caffeinitolerans LMG 28688T	76.88 [41.65]	76.88 [41.62]	76.91 [41.74]	76.80 [42.84]	76.85 [42.14]	76.90 [38.96]	76.74 [39.80]	76.92 [40.60]	77.01 [41.17]	76.59 [39.50]	76.74 [41.47]	76.82 [40.29]	77.05 [40.04]	76.86 [39.38]	76.75 [39.69]	76.83 [39.00]	76.81 [38.76]	76.84 [39.38]	81.49 [50.46]	81.58 [51.61]	81.57 [51.63]	81.42 [53.61]	81.28 [47.68]	81.46 [49.29]	81.41 [49.65]	80.42 [44.61]	*	81.26 [47.60]	81.79 [49.57]	81.59 [49.05]
P. mimosarum LMG 23256T	77.26 [42.98]	77.26 [42.98]	77.16 [42.90]	77.44 [45.09]	77.64 [44.74]	77.46 [41.84]	77.33 [42.52]	77.76 [43.52]	77.53 [42.78]	77.11 [43.31]	77.06 [43.87]	77.09 [41.30]	77.64 [42.67]	77.89 [44.55]	77.89 [45.07]	77.32 [43.05]	77.46 [42.57]	78.08 [45.47]	86.34 [63.73]	86.09 [61.99]	86.18 [62.70]	85.91 [62.49]	98.01 [83.22]	86.03 [62.80]	86.03 [62.63]	80.79 [42.42]	81.27 [45.43]	*	80.85 [43.39]	85.71 [58.81]
P. eburnea LMG 29537T	77.32 [44.30]	77.33 [44.28]	77.36 [44.29]	77.24 [44.51]	77.28 [44.49]	77.40 [41.22]	77.23 [41.82]	77.48 [42.04]	77.37 [41.81]	76.93 [42.32]	77.32 [44.93]	77.14 [45.30]	77.57 [41.35]	77.52 [42.77]	77.53 [42.61]	77.49 [41.02]	77.69 [41.85]	77.53 [42.59]	82.03 [56.53]	81.78 [57.71]	81.86 [57.17]	81.89 [57.27]	81.61 [51.84]	81.96 [55.62]	81.83 [56.12]	81.06 [51.03]	82.72 [53.89]	81.52 [50.36]	*	81.88 [54.36]
P. heleia NBRC 101817T	76.94 [46.70]	76.95 [46.72]	76.95 [46.44]	76.94 [46.96]	77.00 [46.99]	77.01 [42.59]	76.99 [44.32]	77.21 [44.74]	77.18 [44.00]	76.63 [45.20]	76.87 [45.91]	76.88 [46.70]	77.18 [44.06]	77.22 [45.08]	77.23 [44.50]	77.12 [43.53]	77.39 [43.41]	77.29 [44.51]	91.17 [71.42]	90.80 [71.66]	91.32 [72.99]	89.28 [69.40]	85.42 [60.97]	90.88 [69.64]	90.77 [69.96]	80.71 [47.99]	81.55 [48.06]	85.60 [60.10]	81.13 [48.32]	*
Range
95 - 100%
90 - 94.9%

### Sheet: S2b. Cupriavidus
#ANIb and aligned percentage
	Cupriavidus sp. JPY540	C. oxalaticus NBRC13593T	Cupriavidus sp. JHI1662	C. neocaledonicus STM6070T	Cupriavidus sp. amp6
Cupriavidus sp. JPY540	*	90.69 [66.82]	84.78 [62.94]	84.51 [61.66]	91.22 [69.57]
C. oxalaticus NBRC13593T	91.31 [76.14]	*	85.20 [64.56]	85.17 [64.22]	91.72 [74.57]
Cupriavidus sp. JHI1662	85.90 [67.98]	85.86 [60.66]	*	92.93 [81.09]	86.04 [65.39]
C. neocaledonicus STM6070T	85.51 [65.85]	85.72 [59.93]	92.88 [80.44]	*	85.68 [63.93]
Cupriavidus sp. amp6	91.74 [69.84]	91.63 [65.56]	85.31 [61.42]	85.00 [60.65]	*
